# Flotillin-Associated rhodopsin (FArhodopsin), a widespread paralog of proteorhodopsin in aquatic bacteria with streamlined genomes

**DOI:** 10.1101/2023.01.04.522823

**Authors:** Jose M. Haro-Moreno, Mario López-Pérez, Alexey Alekseev, Elizaveta Podoliak, Kirill Kovalev, Valentin Gordeliy, Ramunas Stepanauskas, Francisco Rodriguez-Valera

## Abstract

Microbial rhodopsins are often found more than once in a single genome (paralogs) that often have different functions. We screened a large dataset of open ocean single-amplified genomes (SAGs) for co-occurrences of multiple rhodopsin genes. Many such cases were found among Pelagibacterales (SAR11), HIMB59 and the Gammaproteobacteria *Pseudothioglobus* SAGs. These genomes always had a *bona fide* proteorhodopsin and a separate cluster of genes containing a second rhodopsin associated with a predicted flotillin coding gene and have thus been named flotillin-associated rhodopsins (FArhodopsins). They are quite divergent from the other proteorhodopsin paralog and contain either DTT, DTL or DNI motives in their key functional amino acids. FArhodopsins are mainly associated with the lower layers of the epipelagic zone. All marine FArhodopsins had the retinal binding lysine, but we found their relatives in freshwater metagenomes that lack this key amino acid. Alfa-fold predictions of marine FArhodopsins indicate that their retinal pocket might be very reduced or absent, hinting that they are retinal-less (blind). Freshwater FArhodopsins were more diverse than marine FArhodopsins, but we could not determine if they are present as paralogs of other rhodopsins, due to the lack of SAGs or isolates. Although the function of FArhodopsins could not be established, their conserved genomic context indicated involvement in the formation of membrane microdomains. The conservation of FArhodopsins in diverse and globally abundant microorganisms suggests that they may be important in the adaptation to the twilight zone of aquatic environments.

**IMPORTANCE:** Rhodopsins have been shown to play a key role in the ecology of aquatic microbes. Here we describe a group of widespread rhodopsins in aquatic microbes associated with dim light conditions. Their characteristic genomic context found in both marine and freshwater environments indicates a novel potential involvement in membrane microstructure that could be important for the function of the co-existing proteorhodopsin proton pumps. The absence or reduction of the retinal binding pocket points to drastically different physiology. In addition to their ecological importance, novel rhodopsins have biotechnological potential in the nascent field of optogenetics.
