## Supplementary material for "Flotillin-Associated rhodopsin (FArhodopsin), a widespread paralog of proteorhodopsin in aquatic bacteria with streamlined genomes": Table S3

### Sheet: TableS3
Table S3. Number of rhodopsin sequences per metagenomic dataset.
Dataset	Type-I	Type-III	Farhodopsin	Flotillin	Reference
Tara Oceans	1390	141	60	322	Sunagawa et al. (2015)
Geotraces	1801	478	242	416	Biller et al. (2018)
HOT and BATs	636	157	71	91	Biller et al. (2018)
Malaspina	2	1	0	6	Duarte et al. (2015)
Mediterranean Sea (Depth Profile)	187	22	25	33	Haro-Moreno et al. (2018)
Mediterranean Sea (PacBio CCS)	3320	155	407	455	Haro-Moreno et al. (2021)
Eurasian Lakes	3592	949	35	262	Chiriac et al. (2022)
Lake Baikal	534	270	9	51	Cabello-Yeves et al. (2019, 2020)
Canadian Lakes	8585	4012	63	639	Garner et al. (2022)
